# Axon guidance modalities in CNS regeneration revealed by quantitative proteomic analysis

**DOI:** 10.1101/2021.03.26.437129

**Authors:** Noemie Vilallongue, Julia Schaeffer, Anne Marie Hesse, Céline Delpech, Antoine Paccard, Yohan Couté, Stephane Belin, Homaira Nawabi

## Abstract

Long-distance regeneration of the central nervous system (CNS) has been achieved from the eye to the brain through activation of neuronal molecular pathways or pharmacological approaches. Unexpectedly, most of the regenerative fibers display guidance defects, which prevents reinnervation and further functional recovery. Therefore, characterizing the mature neuronal environment is essential to understand the adult axonal guidance in order to complete the circuit reconstruction. To this end, we used mass spectrometry to characterize the proteomes of major nuclei of the adult visual system: suprachiasmatic nucleus (SCN), ventral and dorsal lateral geniculate nucleus (vLGN, dLGN) and superior colliculus (SCol)), as well as the optic chiasm. These analyses revealed the presence of guidance molecules and guidance-associated factors in the adult visual targets. Moreover, by performing bilateral optic nerve crush, we showed that the expression of some proteins was significantly modulated by the injury in the visual targets, even in the ones most distal to the lesion site. On another hand, we found that the expression of guidance molecules was not modified upon injury. This implies that these molecules may possibly interfere with the reinnervation of the brain targets. Together, our results provides an extensive characterization of the molecular environment in intact and injured conditions. These findings open new ways to correct regenerating axon guidance notably by manipulating the expression of the corresponding guidance receptors in the nervous system.
