## supplemental table 2 for "Axon guidance modalities in CNS regeneration revealed by quantitative proteomic analysis"

### Sheet: Adhesion
ACCESSION	gene_name	description
A0A087WPX3_MOUSE	Nfasc	Neurofascin OS=Mus musculus OX=10090 GN=Nfasc PE=1 SV=1
A0A087WRU2_MOUSE	Ank3	Ankyrin-3 (Fragment) OS=Mus musculus OX=10090 GN=Ank3 PE=1 SV=1
A0A0A6YWM0_MOUSE	Pcdh9	Protocadherin 9 (Fragment) OS=Mus musculus OX=10090 GN=Pcdh9 PE=1 SV=1
A0A0A6YWY8_MOUSE	Pcdh9	Protocadherin 9 OS=Mus musculus OX=10090 GN=Pcdh9 PE=1 SV=1
A0A0A6YY91_MOUSE	Ncam1	Neural cell adhesion molecule 1 (Fragment) OS=Mus musculus OX=10090 GN=Ncam1 PE=1 SV=1
A0A0R4J1T1_MOUSE	Sorbs2	Sorbin and SH3 domain-containing protein 2 (Fragment) OS=Mus musculus OX=10090 GN=Sorbs2 PE=1 SV=1
A2AFG7_MOUSE	L1cam	Neural cell adhesion molecule L1 OS=Mus musculus OX=10090 GN=L1cam PE=1 SV=1
A4_MOUSE	App	Amyloid-beta A4 protein OS=Mus musculus OX=10090 GN=App PE=1 SV=3
ABI1_MOUSE	Abi1	Abl interactor 1 OS=Mus musculus OX=10090 GN=Abi1 PE=1 SV=3
ABL2_MOUSE	Abl2	Tyrosine-protein kinase ABL2 OS=Mus musculus OX=10090 GN=Abl2 PE=1 SV=1
ACES_MOUSE	Ache	Acetylcholinesterase OS=Mus musculus OX=10090 GN=Ache PE=1 SV=1
ADA23_MOUSE	Adam23	Disintegrin and metalloproteinase domain-containing protein 23 OS=Mus musculus OX=10090 GN=Adam23 PE=1 SV=1
AFAD_MOUSE	Afdn	Afadin OS=Mus musculus OX=10090 GN=Afdn PE=1 SV=3
AGRL1_MOUSE	Adgrl1	Adhesion G protein-coupled receptor L1 OS=Mus musculus OX=10090 GN=Adgrl1 PE=1 SV=2
AGRL3_MOUSE	Adgrl3	Adhesion G protein-coupled receptor L3 OS=Mus musculus OX=10090 GN=Adgrl3 PE=1 SV=3
AOC3_MOUSE	Aoc3	Membrane primary amine oxidase OS=Mus musculus OX=10090 GN=Aoc3 PE=1 SV=3
APLP1_MOUSE	Aplp1	Amyloid-like protein 1 OS=Mus musculus OX=10090 GN=Aplp1 PE=1 SV=1
ARVC_MOUSE	Arvcf	Armadillo repeat protein deleted in velo-cardio-facial syndrome homolog OS=Mus musculus OX=10090 GN=Arvcf PE=1 SV=2
ASTN1_MOUSE	Astn1	Astrotactin-1 OS=Mus musculus OX=10090 GN=Astn1 PE=1 SV=4
AT1B1_MOUSE	Atp1b1	Sodium/potassium-transporting ATPase subunit beta-1 OS=Mus musculus OX=10090 GN=Atp1b1 PE=1 SV=1
AT1B2_MOUSE	Atp1b2	Sodium/potassium-transporting ATPase subunit beta-2 OS=Mus musculus OX=10090 GN=Atp1b2 PE=1 SV=2
B2RY15_MOUSE	Tln2	Tln2 protein OS=Mus musculus OX=10090 GN=Tln2 PE=2 SV=1
BASI_MOUSE	Bsg	Basigin OS=Mus musculus OX=10090 GN=Bsg PE=1 SV=2
BCAM_MOUSE	Bcam	Basal cell adhesion molecule OS=Mus musculus OX=10090 GN=Bcam PE=1 SV=1
CAD13_MOUSE	Cdh13	Cadherin-13 OS=Mus musculus OX=10090 GN=Cdh13 PE=1 SV=2
CADH2_MOUSE	Cdh2	Cadherin-2 OS=Mus musculus OX=10090 GN=Cdh2 PE=1 SV=2
CADM1_MOUSE	Cadm1	Cell adhesion molecule 1 OS=Mus musculus OX=10090 GN=Cadm1 PE=1 SV=2
CADM2_MOUSE	Cadm2	Cell adhesion molecule 2 OS=Mus musculus OX=10090 GN=Cadm2 PE=1 SV=2
CADM3_MOUSE	Cadm3	Cell adhesion molecule 3 OS=Mus musculus OX=10090 GN=Cadm3 PE=1 SV=1
CADM4_MOUSE	Cadm4	Cell adhesion molecule 4 OS=Mus musculus OX=10090 GN=Cadm4 PE=1 SV=1
CD166_MOUSE	Alcam	CD166 antigen OS=Mus musculus OX=10090 GN=Alcam PE=1 SV=3
CD44_MOUSE	Cd44	CD44 antigen OS=Mus musculus OX=10090 GN=Cd44 PE=1 SV=3
CD9_MOUSE	Cd9	CD9 antigen OS=Mus musculus OX=10090 GN=Cd9 PE=1 SV=2
CKAP5_MOUSE	Ckap5	Cytoskeleton-associated protein 5 OS=Mus musculus OX=10090 GN=Ckap5 PE=1 SV=1
CLD11_MOUSE	Cldn11	Claudin-11 OS=Mus musculus OX=10090 GN=Cldn11 PE=1 SV=1
CNN2_MOUSE	Cnn2	Calponin-2 OS=Mus musculus OX=10090 GN=Cnn2 PE=1 SV=1
CNTN1_MOUSE	Cntn1	Contactin-1 OS=Mus musculus OX=10090 GN=Cntn1 PE=1 SV=1
CNTN2_MOUSE	Cntn2	Contactin-2 OS=Mus musculus OX=10090 GN=Cntn2 PE=1 SV=2
CNTN4_MOUSE	Cntn4	Contactin-4 OS=Mus musculus OX=10090 GN=Cntn4 PE=1 SV=2
CNTP1_MOUSE	Cntnap1	Contactin-associated protein 1 OS=Mus musculus OX=10090 GN=Cntnap1 PE=1 SV=2
CNTP2_MOUSE	Cntnap2	Contactin-associated protein-like 2 OS=Mus musculus OX=10090 GN=Cntnap2 PE=1 SV=2
CNTP4_MOUSE	Cntnap4	Contactin-associated protein-like 4 OS=Mus musculus OX=10090 GN=Cntnap4 PE=1 SV=2
CTNA1_MOUSE	Ctnna1	Catenin alpha-1 OS=Mus musculus OX=10090 GN=Ctnna1 PE=1 SV=1
CTNA2_MOUSE	Ctnna2	Catenin alpha-2 OS=Mus musculus OX=10090 GN=Ctnna2 PE=1 SV=3
CTNA3_MOUSE	Ctnna3	Catenin alpha-3 OS=Mus musculus OX=10090 GN=Ctnna3 PE=1 SV=2
CTNB1_MOUSE	Ctnnb1	Catenin beta-1 OS=Mus musculus OX=10090 GN=Ctnnb1 PE=1 SV=1
CTND1_MOUSE	Ctnnd1	Catenin delta-1 OS=Mus musculus OX=10090 GN=Ctnnd1 PE=1 SV=2
CTND2_MOUSE	Ctnnd2	Catenin delta-2 OS=Mus musculus OX=10090 GN=Ctnnd2 PE=1 SV=1
DLG3_MOUSE	Dlg3	Disks large homolog 3 OS=Mus musculus OX=10090 GN=Dlg3 PE=1 SV=1
DPP4_MOUSE	Dpp4	Dipeptidyl peptidase 4 OS=Mus musculus OX=10090 GN=Dpp4 PE=1 SV=3
E0CY16_MOUSE	Cadm1	Cell adhesion molecule 1 OS=Mus musculus OX=10090 GN=Cadm1 PE=1 SV=1
E9PV14_MOUSE	Epb41l1	Band 4.1-like protein 1 OS=Mus musculus OX=10090 GN=Epb41l1 PE=1 SV=2
E9PW06_MOUSE	Nfasc	Neurofascin OS=Mus musculus OX=10090 GN=Nfasc PE=1 SV=1
E9PX28_MOUSE	Pcdh10	Protocadherin 10 OS=Mus musculus OX=10090 GN=Pcdh10 PE=1 SV=1
E9PXF0_MOUSE	Pcdh17	Protocadherin 17 OS=Mus musculus OX=10090 GN=Pcdh17 PE=1 SV=1
E9Q3L1_MOUSE	Myo6	Unconventional myosin-VI OS=Mus musculus OX=10090 GN=Myo6 PE=1 SV=1
E9Q3Q6_MOUSE	Alcam	CD166 antigen OS=Mus musculus OX=10090 GN=Alcam PE=1 SV=1
E9QB01_MOUSE	Ncam1	Neural cell adhesion molecule 1 OS=Mus musculus OX=10090 GN=Ncam1 PE=1 SV=2
E9QNF7_MOUSE	Cntnap2	Contactin-associated protein-like 2 OS=Mus musculus OX=10090 GN=Cntnap2 PE=1 SV=1
FAK2_MOUSE	Ptk2b	Protein-tyrosine kinase 2-beta OS=Mus musculus OX=10090 GN=Ptk2b PE=1 SV=2
FERM2_MOUSE	Fermt2	Fermitin family homolog 2 OS=Mus musculus OX=10090 GN=Fermt2 PE=1 SV=1
FLOT2_MOUSE	Flot2	Flotillin-2 OS=Mus musculus OX=10090 GN=Flot2 PE=1 SV=2
FLRT3_MOUSE	Flrt3	Leucine-rich repeat transmembrane protein FLRT3 OS=Mus musculus OX=10090 GN=Flrt3 PE=1 SV=1
FSCN1_MOUSE	Fscn1	Fascin OS=Mus musculus OX=10090 GN=Fscn1 PE=1 SV=4
HECAM_MOUSE	Hepacam	Hepatocyte cell adhesion molecule OS=Mus musculus OX=10090 GN=Hepacam PE=1 SV=2
ILK_MOUSE	Ilk	Integrin-linked protein kinase OS=Mus musculus OX=10090 GN=Ilk PE=1 SV=2
ISLR_MOUSE	Islr	Immunoglobulin superfamily containing leucine-rich repeat protein OS=Mus musculus OX=10090 GN=Islr PE=1 SV=1
ITA7_MOUSE	Itga7	Integrin alpha-7 OS=Mus musculus OX=10090 GN=Itga7 PE=1 SV=3
ITAM_MOUSE	Itgam	Integrin alpha-M OS=Mus musculus OX=10090 GN=Itgam PE=1 SV=2
ITAV_MOUSE	Itgav	Integrin alpha-V OS=Mus musculus OX=10090 GN=Itgav PE=1 SV=2
ITB1_MOUSE	Itgb1	Integrin beta-1 OS=Mus musculus OX=10090 GN=Itgb1 PE=1 SV=1
ITB2_MOUSE	Itgb2	Integrin beta-2 OS=Mus musculus OX=10090 GN=Itgb2 PE=1 SV=2
JAM3_MOUSE	Jam3	Junctional adhesion molecule C OS=Mus musculus OX=10090 GN=Jam3 PE=1 SV=2
KPCE_MOUSE	Prkce	Protein kinase C epsilon type OS=Mus musculus OX=10090 GN=Prkce PE=1 SV=1
LEG1_MOUSE	Lgals1	Galectin-1 OS=Mus musculus OX=10090 GN=Lgals1 PE=1 SV=3
LSAMP_MOUSE	Lsamp	Limbic system-associated membrane protein OS=Mus musculus OX=10090 GN=Lsamp PE=1 SV=1
MAG_MOUSE	Mag	Myelin-associated glycoprotein OS=Mus musculus OX=10090 GN=Mag PE=1 SV=2
MOG_MOUSE	Mog	Myelin-oligodendrocyte glycoprotein OS=Mus musculus OX=10090 GN=Mog PE=1 SV=1
MUC18_MOUSE	Mcam	Cell surface glycoprotein MUC18 OS=Mus musculus OX=10090 GN=Mcam PE=1 SV=1
NCAM2_MOUSE	Ncam2	Neural cell adhesion molecule 2 OS=Mus musculus OX=10090 GN=Ncam2 PE=1 SV=1
NCHL1_MOUSE	Chl1	Neural cell adhesion molecule L1-like protein OS=Mus musculus OX=10090 GN=Chl1 PE=1 SV=2
NEGR1_MOUSE	Negr1	Neuronal growth regulator 1 OS=Mus musculus OX=10090 GN=Negr1 PE=1 SV=1
NEO1_MOUSE	Neo1	Neogenin OS=Mus musculus OX=10090 GN=Neo1 PE=1 SV=1
NFASC_MOUSE	Nfasc	Neurofascin OS=Mus musculus OX=10090 GN=Nfasc PE=1 SV=1
NLGN1_MOUSE	Nlgn1	Neuroligin-1 OS=Mus musculus OX=10090 GN=Nlgn1 PE=1 SV=2
NLGN2_MOUSE	Nlgn2	Neuroligin-2 OS=Mus musculus OX=10090 GN=Nlgn2 PE=1 SV=2
NLGN3_MOUSE	Nlgn3	Neuroligin-3 OS=Mus musculus OX=10090 GN=Nlgn3 PE=1 SV=2
NPTN_MOUSE	Nptn	Neuroplastin OS=Mus musculus OX=10090 GN=Nptn PE=1 SV=3
NRCAM_MOUSE	Nrcam	Neuronal cell adhesion molecule OS=Mus musculus OX=10090 GN=Nrcam PE=1 SV=2
NRX1A_MOUSE	Nrxn1	Neurexin-1 OS=Mus musculus OX=10090 GN=Nrxn1 PE=1 SV=3
NRX3A_MOUSE	Nrxn3	Neurexin-3 OS=Mus musculus OX=10090 GN=Nrxn3 PE=1 SV=2
NTRI_MOUSE	Ntm	Neurotrimin OS=Mus musculus OX=10090 GN=Ntm PE=1 SV=2
OMGP_MOUSE	Omg	Oligodendrocyte-myelin glycoprotein OS=Mus musculus OX=10090 GN=Omg PE=1 SV=1
PARVA_MOUSE	Parva	Alpha-parvin OS=Mus musculus OX=10090 GN=Parva PE=1 SV=1
PI51C_MOUSE	Pip5k1c	Phosphatidylinositol 4-phosphate 5-kinase type-1 gamma OS=Mus musculus OX=10090 GN=Pip5k1c PE=1 SV=2
PKP4_MOUSE	Pkp4	Plakophilin-4 OS=Mus musculus OX=10090 GN=Pkp4 PE=1 SV=1
PLAK_MOUSE	Jup	Junction plakoglobin OS=Mus musculus OX=10090 GN=Jup PE=1 SV=3
PLPP3_MOUSE	Plpp3	Phospholipid phosphatase 3 OS=Mus musculus OX=10090 GN=Plpp3 PE=1 SV=1
PTPRF_MOUSE	Ptprf	Receptor-type tyrosine-protein phosphatase F OS=Mus musculus OX=10090 GN=Ptprf PE=1 SV=1
PTPRM_MOUSE	Ptprm	Receptor-type tyrosine-protein phosphatase mu OS=Mus musculus OX=10090 GN=Ptprm PE=1 SV=2
PTPRS_MOUSE	Ptprs	Receptor-type tyrosine-protein phosphatase S OS=Mus musculus OX=10090 GN=Ptprs PE=1 SV=1
Q3UY21_MOUSE	Mog	Myelin-oligodendrocyte glycoprotein OS=Mus musculus OX=10090 GN=Mog PE=1 SV=1
Q68FD6_MOUSE	Tln2	Tln2 protein OS=Mus musculus OX=10090 GN=Tln2 PE=2 SV=1
Q6S392_MOUSE	Plec	Plectin 3 OS=Mus musculus OX=10090 GN=Plec PE=2 SV=1
RAC1_MOUSE	Rac1	Ras-related C3 botulinum toxin substrate 1 OS=Mus musculus OX=10090 GN=Rac1 PE=1 SV=1
RHOA_MOUSE	Rhoa	Transforming protein RhoA OS=Mus musculus OX=10090 GN=Rhoa PE=1 SV=1
RHOB_MOUSE	Rhob	Rho-related GTP-binding protein RhoB OS=Mus musculus OX=10090 GN=Rhob PE=1 SV=1
SDK2_MOUSE	Sdk2	Protein sidekick-2 OS=Mus musculus OX=10090 GN=Sdk2 PE=1 SV=1
SRC_MOUSE	Src	Neuronal proto-oncogene tyrosine-protein kinase Src OS=Mus musculus OX=10090 GN=Src PE=1 SV=4
TEN2_MOUSE	Tenm2	Teneurin-2 OS=Mus musculus OX=10090 GN=Tenm2 PE=1 SV=1
TEN3_MOUSE	Tenm3	Teneurin-3 OS=Mus musculus OX=10090 GN=Tenm3 PE=1 SV=1
THY1_MOUSE	Thy1	Thy-1 membrane glycoprotein OS=Mus musculus OX=10090 GN=Thy1 PE=1 SV=1
TLN1_MOUSE	Tln1	Talin-1 OS=Mus musculus OX=10090 GN=Tln1 PE=1 SV=2
TMM47_MOUSE	Tmem47	Transmembrane protein 47 OS=Mus musculus OX=10090 GN=Tmem47 PE=1 SV=1
TTYH1_MOUSE	Ttyh1	Protein tweety homolog 1 OS=Mus musculus OX=10090 GN=Ttyh1 PE=1 SV=1
URP2_MOUSE	Fermt3	Fermitin family homolog 3 OS=Mus musculus OX=10090 GN=Fermt3 PE=1 SV=1
VAPA_MOUSE	Vapa	Vesicle-associated membrane protein-associated protein A OS=Mus musculus OX=10090 GN=Vapa PE=1 SV=2
VAPB_MOUSE	Vapb	Vesicle-associated membrane protein-associated protein B OS=Mus musculus OX=10090 GN=Vapb PE=1 SV=3
VCAM1_MOUSE	Vcam1	Vascular cell adhesion protein 1 OS=Mus musculus OX=10090 GN=Vcam1 PE=1 SV=1
VINC_MOUSE	Vcl	Vinculin OS=Mus musculus OX=10090 GN=Vcl PE=1 SV=4
ZO1_MOUSE	Tjp1	Tight junction protein ZO-1 OS=Mus musculus OX=10090 GN=Tjp1 PE=1 SV=2

### Sheet: ECM
ACCESSION	gene_name	description
A0A087WS16_MOUSE	Col6a3	Collagen, type VI, alpha 3 OS=Mus musculus OX=10090 GN=Col6a3 PE=1 SV=1
AGRIN_MOUSE	Agrn	Agrin OS=Mus musculus OX=10090 GN=Agrn PE=1 SV=1
B1B0C7_MOUSE	Hspg2	Basement membrane-specific heparan sulfate proteoglycan core protein OS=Mus musculus OX=10090 GN=Hspg2 PE=1 SV=1
B9EKP5_MOUSE	Flna	Filamin, alpha OS=Mus musculus OX=10090 GN=Flna PE=2 SV=1
CLUS_MOUSE	Clu	Clusterin OS=Mus musculus OX=10090 GN=Clu PE=1 SV=1
CO1A1_MOUSE	Col1a1	Collagen alpha-1(I) chain OS=Mus musculus OX=10090 GN=Col1a1 PE=1 SV=4
CO1A2_MOUSE	Col1a2	Collagen alpha-2(I) chain OS=Mus musculus OX=10090 GN=Col1a2 PE=1 SV=2
CO4A1_MOUSE	Col4a1	Collagen alpha-1(IV) chain OS=Mus musculus OX=10090 GN=Col4a1 PE=1 SV=4
CO4A2_MOUSE	Col4a2	Collagen alpha-2(IV) chain OS=Mus musculus OX=10090 GN=Col4a2 PE=1 SV=4
CO6A1_MOUSE	Col6a1	Collagen alpha-1(VI) chain OS=Mus musculus OX=10090 GN=Col6a1 PE=1 SV=1
CO6A2_MOUSE	Col6a2	Collagen alpha-2(VI) chain OS=Mus musculus OX=10090 GN=Col6a2 PE=1 SV=3
COCA1_MOUSE	Col12a1	Collagen alpha-1(XII) chain OS=Mus musculus OX=10090 GN=Col12a1 PE=2 SV=3
COF1_MOUSE	Cfl1	Cofilin-1 OS=Mus musculus OX=10090 GN=Cfl1 PE=1 SV=3
COFA1_MOUSE	Col15a1	Collagen alpha-1(XV) chain OS=Mus musculus OX=10090 GN=Col15a1 PE=1 SV=2
CRAC1_MOUSE	Crtac1	Cartilage acidic protein 1 OS=Mus musculus OX=10090 GN=Crtac1 PE=2 SV=1
CSPG2_MOUSE	Vcan	Versican core protein OS=Mus musculus OX=10090 GN=Vcan PE=1 SV=2
DAG1_MOUSE	Dag1	Dystroglycan OS=Mus musculus OX=10090 GN=Dag1 PE=1 SV=4
DMD_MOUSE	Dmd	Dystrophin OS=Mus musculus OX=10090 GN=Dmd PE=1 SV=3
E9PYH0_MOUSE	Vcan	Versican core protein OS=Mus musculus OX=10090 GN=Vcan PE=1 SV=1
E9PZ16_MOUSE	Hspg2	Basement membrane-specific heparan sulfate proteoglycan core protein OS=Mus musculus OX=10090 GN=Hspg2 PE=1 SV=1
EMIL1_MOUSE	Emilin1	EMILIN-1 OS=Mus musculus OX=10090 GN=Emilin1 PE=1 SV=1
F8VQJ3_MOUSE	Lamc1	Laminin subunit gamma-1 OS=Mus musculus OX=10090 GN=Lamc1 PE=1 SV=1
FBLN5_MOUSE	Fbln5	Fibulin-5 OS=Mus musculus OX=10090 GN=Fbln5 PE=1 SV=1
FIBA_MOUSE	Fga	Fibrinogen alpha chain OS=Mus musculus OX=10090 GN=Fga PE=1 SV=1
FIBB_MOUSE	Fgb	Fibrinogen beta chain OS=Mus musculus OX=10090 GN=Fgb PE=1 SV=1
FIBG_MOUSE	Fgg	Fibrinogen gamma chain OS=Mus musculus OX=10090 GN=Fgg PE=1 SV=1
FINC_MOUSE	Fn1	Fibronectin OS=Mus musculus OX=10090 GN=Fn1 PE=1 SV=4
FLNA_MOUSE	Flna	Filamin-A OS=Mus musculus OX=10090 GN=Flna PE=1 SV=5
FLNB_MOUSE	Flnb	Filamin-B OS=Mus musculus OX=10090 GN=Flnb PE=1 SV=3
FMOD_MOUSE	Fmod	Fibromodulin OS=Mus musculus OX=10090 GN=Fmod PE=2 SV=1
HPLN1_MOUSE	Hapln1	Hyaluronan and proteoglycan link protein 1 OS=Mus musculus OX=10090 GN=Hapln1 PE=1 SV=1
HPLN2_MOUSE	Hapln2	Hyaluronan and proteoglycan link protein 2 OS=Mus musculus OX=10090 GN=Hapln2 PE=1 SV=1
HPLN4_MOUSE	Hapln4	Hyaluronan and proteoglycan link protein 4 OS=Mus musculus OX=10090 GN=Hapln4 PE=2 SV=2
HTRA1_MOUSE	Htra1	Serine protease HTRA1 OS=Mus musculus OX=10090 GN=Htra1 PE=1 SV=2
LAMA1_MOUSE	Lama1	Laminin subunit alpha-1 OS=Mus musculus OX=10090 GN=Lama1 PE=1 SV=2
LAMA2_MOUSE	Lama2	Laminin subunit alpha-2 OS=Mus musculus OX=10090 GN=Lama2 PE=1 SV=2
LAMA4_MOUSE	Lama4	Laminin subunit alpha-4 OS=Mus musculus OX=10090 GN=Lama4 PE=1 SV=2
LAMA5_MOUSE	Lama5	Laminin subunit alpha-5 OS=Mus musculus OX=10090 GN=Lama5 PE=1 SV=4
LAMB1_MOUSE	Lamb1	Laminin subunit beta-1 OS=Mus musculus OX=10090 GN=Lamb1 PE=1 SV=3
LAMB2_MOUSE	Lamb2	Laminin subunit beta-2 OS=Mus musculus OX=10090 GN=Lamb2 PE=1 SV=2
LEG3_MOUSE	Lgals3	Galectin-3 OS=Mus musculus OX=10090 GN=Lgals3 PE=1 SV=3
NCAN_MOUSE	Ncan	Neurocan core protein OS=Mus musculus OX=10090 GN=Ncan PE=1 SV=1
NID1_MOUSE	Nid1	Nidogen-1 OS=Mus musculus OX=10090 GN=Nid1 PE=1 SV=2
NID2_MOUSE	Nid2	Nidogen-2 OS=Mus musculus OX=10090 GN=Nid2 PE=1 SV=2
PGBM_MOUSE	Hspg2	Basement membrane-specific heparan sulfate proteoglycan core protein OS=Mus musculus OX=10090 GN=Hspg2 PE=1 SV=1
PGCB_MOUSE	Bcan	Brevican core protein OS=Mus musculus OX=10090 GN=Bcan PE=1 SV=2
PGS1_MOUSE	Bgn	Biglycan OS=Mus musculus OX=10090 GN=Bgn PE=1 SV=1
PGS2_MOUSE	Dcn	Decorin OS=Mus musculus OX=10090 GN=Dcn PE=1 SV=1
POSTN_MOUSE	Postn	Periostin OS=Mus musculus OX=10090 GN=Postn PE=1 SV=2
PRELP_MOUSE	Prelp	Prolargin OS=Mus musculus OX=10090 GN=Prelp PE=1 SV=2
RELN_MOUSE	Reln	Reelin OS=Mus musculus OX=10090 GN=Reln PE=1 SV=3
TBB4B_MOUSE	Tubb4b	Tubulin beta-4B chain OS=Mus musculus OX=10090 GN=Tubb4b PE=1 SV=1
TENA_MOUSE	Tnc	Tenascin OS=Mus musculus OX=10090 GN=Tnc PE=1 SV=1
TENR_MOUSE	Tnr	Tenascin-R OS=Mus musculus OX=10090 GN=Tnr PE=1 SV=2
TGM2_MOUSE	Tgm2	Protein-glutamine gamma-glutamyltransferase 2 OS=Mus musculus OX=10090 GN=Tgm2 PE=1 SV=4
TSP1_MOUSE	Thbs1	Thrombospondin-1 OS=Mus musculus OX=10090 GN=Thbs1 PE=1 SV=1
VWA1_MOUSE	Vwa1	von Willebrand factor A domain-containing protein 1 OS=Mus musculus OX=10090 GN=Vwa1 PE=1 SV=1

### Sheet: Glia
ACCESSION	gene_name	description
AL1L1_MOUSE	Aldh1l1	Cytosolic 10-formyltetrahydrofolate dehydrogenase OS=Mus musculus OX=10090 GN=Aldh1l1 PE=1 SV=1
ALDOC_MOUSE	Aldoc	Fructose-bisphosphate aldolase C OS=Mus musculus OX=10090 GN=Aldoc PE=1 SV=4
AQP4_MOUSE	Aqp4	Aquaporin-4 OS=Mus musculus OX=10090 GN=Aqp4 PE=1 SV=2
ASM_MOUSE	Smpd1	Sphingomyelin phosphodiesterase OS=Mus musculus OX=10090 GN=Smpd1 PE=1 SV=2
C1QA_MOUSE	C1qa	Complement C1q subcomponent subunit A OS=Mus musculus OX=10090 GN=C1qa PE=1 SV=2
C1QB_MOUSE	C1qb	Complement C1q subcomponent subunit B OS=Mus musculus OX=10090 GN=C1qb PE=1 SV=2
C1QC_MOUSE	C1qc	Complement C1q subcomponent subunit C OS=Mus musculus OX=10090 GN=C1qc PE=1 SV=2
CADH2_MOUSE	Cdh2	Cadherin-2 OS=Mus musculus OX=10090 GN=Cdh2 PE=1 SV=2
CN37_MOUSE	Cnp	2',3'-cyclic-nucleotide 3'-phosphodiesterase OS=Mus musculus OX=10090 GN=Cnp PE=1 SV=3
CO3_MOUSE	C3	Complement C3 OS=Mus musculus OX=10090 GN=C3 PE=1 SV=3
CO4B_MOUSE	C4b	Complement C4-B OS=Mus musculus OX=10090 GN=C4b PE=1 SV=3
CSPG4_MOUSE	Cspg4	Chondroitin sulfate proteoglycan 4 OS=Mus musculus OX=10090 GN=Cspg4 PE=1 SV=3
CTNB1_MOUSE	Ctnnb1	Catenin beta-1 OS=Mus musculus OX=10090 GN=Ctnnb1 PE=1 SV=1
CXA1_MOUSE	Gja1	Gap junction alpha-1 protein OS=Mus musculus OX=10090 GN=Gja1 PE=1 SV=2
EAA1_MOUSE	Slc1a3	Excitatory amino acid transporter 1 OS=Mus musculus OX=10090 GN=Slc1a3 PE=1 SV=2
EAA2_MOUSE	Slc1a2	Excitatory amino acid transporter 2 OS=Mus musculus OX=10090 GN=Slc1a2 PE=1 SV=1
EZRI_MOUSE	Ezr	Ezrin OS=Mus musculus OX=10090 GN=Ezr PE=1 SV=3
F6RT34_MOUSE	Mbp	Myelin basic protein (Fragment) OS=Mus musculus OX=10090 GN=Mbp PE=1 SV=1
GDN_MOUSE	Serpine2	Glia-derived nexin OS=Mus musculus OX=10090 GN=Serpine2 PE=1 SV=2
GFAP_MOUSE	Gfap	Glial fibrillary acidic protein OS=Mus musculus OX=10090 GN=Gfap PE=1 SV=4
GLNA_MOUSE	Glul	Glutamine synthetase OS=Mus musculus OX=10090 GN=Glul PE=1 SV=6
GMFB_MOUSE	Gmfb	Glia maturation factor beta OS=Mus musculus OX=10090 GN=Gmfb PE=1 SV=3
GRM3_MOUSE	Grm3	Metabotropic glutamate receptor 3 OS=Mus musculus OX=10090 GN=Grm3 PE=1 SV=1
GRM5_MOUSE	Grm5	Metabotropic glutamate receptor 5 OS=Mus musculus OX=10090 GN=Grm5 PE=1 SV=2
GSK3B_MOUSE	Gsk3b	Glycogen synthase kinase-3 beta OS=Mus musculus OX=10090 GN=Gsk3b PE=1 SV=2
HECAM_MOUSE	Hepacam	Hepatocyte cell adhesion molecule OS=Mus musculus OX=10090 GN=Hepacam PE=1 SV=2
ITAM_MOUSE	Itgam	Integrin alpha-M OS=Mus musculus OX=10090 GN=Itgam PE=1 SV=2
MAG_MOUSE	Mag	Myelin-associated glycoprotein OS=Mus musculus OX=10090 GN=Mag PE=1 SV=2
MK01_MOUSE	Mapk1	Mitogen-activated protein kinase 1 OS=Mus musculus OX=10090 GN=Mapk1 PE=1 SV=3
MK03_MOUSE	Mapk3	Mitogen-activated protein kinase 3 OS=Mus musculus OX=10090 GN=Mapk3 PE=1 SV=5
MOBP_MOUSE	Mobp	Myelin-associated oligodendrocyte basic protein OS=Mus musculus OX=10090 GN=Mobp PE=1 SV=1
MP2K1_MOUSE	Map2k1	Dual specificity mitogen-activated protein kinase kinase 1 OS=Mus musculus OX=10090 GN=Map2k1 PE=1 SV=2
MYEF2_MOUSE	Myef2	Myelin expression factor 2 OS=Mus musculus OX=10090 GN=Myef2 PE=1 SV=1
MYPR_MOUSE	Plp1	Myelin proteolipid protein OS=Mus musculus OX=10090 GN=Plp1 PE=1 SV=2
NDRG2_MOUSE	Ndrg2	Protein NDRG2 OS=Mus musculus OX=10090 GN=Ndrg2 PE=1 SV=1
NEST_MOUSE	Nes	Nestin OS=Mus musculus OX=10090 GN=Nes PE=1 SV=1
OMGP_MOUSE	Omg	Oligodendrocyte-myelin glycoprotein OS=Mus musculus OX=10090 GN=Omg PE=1 SV=1
PEA15_MOUSE	Pea15	Astrocytic phosphoprotein PEA-15 OS=Mus musculus OX=10090 GN=Pea15 PE=1 SV=1
PGCA_MOUSE	Acan	Aggrecan core protein OS=Mus musculus OX=10090 GN=Acan PE=1 SV=2
PLPP3_MOUSE	Plpp3	Phospholipid phosphatase 3 OS=Mus musculus OX=10090 GN=Plpp3 PE=1 SV=1
PTN11_MOUSE	Ptpn11	Tyrosine-protein phosphatase non-receptor type 11 OS=Mus musculus OX=10090 GN=Ptpn11 PE=1 SV=2
Q3UY21_MOUSE	Mog	Myelin-oligodendrocyte glycoprotein OS=Mus musculus OX=10090 GN=Mog PE=1 SV=1
Q8R5L1_MOUSE	C1qbp	Complement component 1 Q subcomponent-binding protein, mitochondrial OS=Mus musculus OX=10090 GN=C1qbp PE=1 SV=1
S100B_MOUSE	S100b	Protein S100-B OS=Mus musculus OX=10090 GN=S100b PE=1 SV=2
S10AA_MOUSE	S100a10	Protein S100-A10 OS=Mus musculus OX=10090 GN=S100a10 PE=1 SV=2
SPA3N_MOUSE	Serpina3n	Serine protease inhibitor A3N OS=Mus musculus OX=10090 GN=Serpina3n PE=1 SV=1
STAT3_MOUSE	Stat3	Signal transducer and activator of transcription 3 OS=Mus musculus OX=10090 GN=Stat3 PE=1 SV=2
VIME_MOUSE	Vim	Vimentin OS=Mus musculus OX=10090 GN=Vim PE=1 SV=3

### Sheet: Axon growth and guidance
ACCESSION	gene_name	description
A0A0A6YX71_MOUSE	Dclk2	Serine/threonine-protein kinase DCLK2 OS=Mus musculus OX=10090 GN=Dclk2 PE=1 SV=1
A0A0G2JFT8_MOUSE	Rufy3	Protein RUFY3 OS=Mus musculus OX=10090 GN=Rufy3 PE=1 SV=1
ABI2_MOUSE	Abi2	Abl interactor 2 OS=Mus musculus OX=10090 GN=Abi2 PE=1 SV=1
ALS2_MOUSE	Als2	Alsin OS=Mus musculus OX=10090 GN=Als2 PE=1 SV=3
AMGO1_MOUSE	Amigo1	Amphoterin-induced protein 1 OS=Mus musculus OX=10090 GN=Amigo1 PE=1 SV=1
APBB1_MOUSE	Apbb1	Amyloid-beta A4 precursor protein-binding family B member 1 OS=Mus musculus OX=10090 GN=Apbb1 PE=1 SV=3
APBB2_MOUSE	Apbb2	Amyloid-beta A4 precursor protein-binding family B member 2 OS=Mus musculus OX=10090 GN=Apbb2 PE=1 SV=2
APOA1_MOUSE	Apoa1	Apolipoprotein A-I OS=Mus musculus OX=10090 GN=Apoa1 PE=1 SV=2
APOD_MOUSE	Apod	Apolipoprotein D OS=Mus musculus OX=10090 GN=Apod PE=1 SV=1
APOE_MOUSE	Apoe	Apolipoprotein E OS=Mus musculus OX=10090 GN=Apoe PE=1 SV=2
ARPC5_MOUSE	Arpc5	Actin-related protein 2/3 complex subunit 5 OS=Mus musculus OX=10090 GN=Arpc5 PE=1 SV=3
AT8A2_MOUSE	Atp8a2	Phospholipid-transporting ATPase IB OS=Mus musculus OX=10090 GN=Atp8a2 PE=1 SV=1
B1AQW2_MOUSE	Mapt	Microtubule-associated protein OS=Mus musculus OX=10090 GN=Mapt PE=1 SV=1
B2RQ80_MOUSE	Tnik	Tnik protein OS=Mus musculus OX=10090 GN=Tnik PE=1 SV=1
BASP1_MOUSE	Basp1	Brain acid soluble protein 1 OS=Mus musculus OX=10090 GN=Basp1 PE=1 SV=3
BRAF_MOUSE	Braf	Serine/threonine-protein kinase B-raf OS=Mus musculus OX=10090 GN=Braf PE=1 SV=3
CDKL5_MOUSE	Cdkl5	Cyclin-dependent kinase-like 5 OS=Mus musculus OX=10090 GN=Cdkl5 PE=1 SV=1
CYFP1_MOUSE	Cyfip1	Cytoplasmic FMR1-interacting protein 1 OS=Mus musculus OX=10090 GN=Cyfip1 PE=1 SV=1
CYH2_MOUSE	Cyth2	Cytohesin-2 OS=Mus musculus OX=10090 GN=Cyth2 PE=1 SV=2
DCLK1_MOUSE	Dclk1	Serine/threonine-protein kinase DCLK1 OS=Mus musculus OX=10090 GN=Dclk1 PE=1 SV=1
DCTN5_MOUSE	Dctn5	Dynactin subunit 5 OS=Mus musculus OX=10090 GN=Dctn5 PE=1 SV=1
DOCK7_MOUSE	Dock7	Dedicator of cytokinesis protein 7 OS=Mus musculus OX=10090 GN=Dock7 PE=1 SV=3
DPYL3_MOUSE	Dpysl3	Dihydropyrimidinase-related protein 3 OS=Mus musculus OX=10090 GN=Dpysl3 PE=1 SV=1
DPYL5_MOUSE	Dpysl5	Dihydropyrimidinase-related protein 5 OS=Mus musculus OX=10090 GN=Dpysl5 PE=1 SV=1
DREB_MOUSE	Dbn1	Drebrin OS=Mus musculus OX=10090 GN=Dbn1 PE=1 SV=4
E9Q3V9_MOUSE	Adgrl1	Adhesion G protein-coupled receptor L1 OS=Mus musculus OX=10090 GN=Adgrl1 PE=1 SV=1
E9Q6R7_MOUSE	Utrn	Utrophin OS=Mus musculus OX=10090 GN=Utrn PE=1 SV=1
E9QAC6_MOUSE	Gm49486	Galectin OS=Mus musculus OX=10090 GN=Gm49486 PE=1 SV=1
E9QAQ5_MOUSE	Gsk3b	Glycogen synthase kinase-3 beta OS=Mus musculus OX=10090 GN=Gsk3b PE=1 SV=1
E9QK04_MOUSE	Neo1	Neogenin OS=Mus musculus OX=10090 GN=Neo1 PE=1 SV=1
EFNB3_MOUSE	Efnb3	Ephrin-B3 OS=Mus musculus OX=10090 GN=Efnb3 PE=1 SV=1
EMAL2_MOUSE	Eml2	Echinoderm microtubule-associated protein-like 2 OS=Mus musculus OX=10090 GN=Eml2 PE=1 SV=1
ENAH_MOUSE	Enah	Protein enabled homolog OS=Mus musculus OX=10090 GN=Enah PE=1 SV=2
EPHA4_MOUSE	Epha4	Ephrin type-A receptor 4 OS=Mus musculus OX=10090 GN=Epha4 PE=1 SV=2
EPHB1_MOUSE	Ephb1	Ephrin type-B receptor 1 OS=Mus musculus OX=10090 GN=Ephb1 PE=1 SV=1
EPHB2_MOUSE	Ephb2	Ephrin type-B receptor 2 OS=Mus musculus OX=10090 GN=Ephb2 PE=1 SV=3
EPHB3_MOUSE	Ephb3	Ephrin type-B receptor 3 OS=Mus musculus OX=10090 GN=Ephb3 PE=1 SV=2
EPS8_MOUSE	Eps8	Epidermal growth factor receptor kinase substrate 8 OS=Mus musculus OX=10090 GN=Eps8 PE=1 SV=2
EVL_MOUSE	Evl	Ena/VASP-like protein OS=Mus musculus OX=10090 GN=Evl PE=1 SV=2
FAK1_MOUSE	Ptk2	Focal adhesion kinase 1 OS=Mus musculus OX=10090 GN=Ptk2 PE=1 SV=4
FKB15_MOUSE	Fkbp15	FK506-binding protein 15 OS=Mus musculus OX=10090 GN=Fkbp15 PE=1 SV=2
FLOT1_MOUSE	Flot1	Flotillin-1 OS=Mus musculus OX=10090 GN=Flot1 PE=1 SV=1
FYN_MOUSE	Fyn	Tyrosine-protein kinase Fyn OS=Mus musculus OX=10090 GN=Fyn PE=1 SV=4
GDIA_MOUSE	Gdi1	Rab GDP dissociation inhibitor alpha OS=Mus musculus OX=10090 GN=Gdi1 PE=1 SV=3
GDPD5_MOUSE	Gdpd5	Glycerophosphodiester phosphodiesterase domain-containing protein 5 OS=Mus musculus OX=10090 GN=Gdpd5 PE=2 SV=1
GPM6A_MOUSE	Gpm6a	Neuronal membrane glycoprotein M6-a OS=Mus musculus OX=10090 GN=Gpm6a PE=1 SV=1
GRIN1_MOUSE	Gprin1	G protein-regulated inducer of neurite outgrowth 1 OS=Mus musculus OX=10090 GN=Gprin1 PE=1 SV=2
GSK3B_MOUSE	Gsk3b	Glycogen synthase kinase-3 beta OS=Mus musculus OX=10090 GN=Gsk3b PE=1 SV=2
JIP3_MOUSE	Mapk8ip3	C-Jun-amino-terminal kinase-interacting protein 3 OS=Mus musculus OX=10090 GN=Mapk8ip3 PE=1 SV=1
KALRN_MOUSE	Kalrn	Kalirin OS=Mus musculus OX=10090 GN=Kalrn PE=1 SV=1
KCC2B_MOUSE	Camk2b	Calcium/calmodulin-dependent protein kinase type II subunit beta OS=Mus musculus OX=10090 GN=Camk2b PE=1 SV=2
KIF3C_MOUSE	Kif3c	Kinesin-like protein KIF3C OS=Mus musculus OX=10090 GN=Kif3c PE=1 SV=3
KTNB1_MOUSE	Katnb1	Katanin p80 WD40 repeat-containing subunit B1 OS=Mus musculus OX=10090 GN=Katnb1 PE=1 SV=1
LASP1_MOUSE	Lasp1	LIM and SH3 domain protein 1 OS=Mus musculus OX=10090 GN=Lasp1 PE=1 SV=1
LIGO1_MOUSE	Lingo1	Leucine-rich repeat and immunoglobulin-like domain-containing nogo receptor-interacting protein 1 OS=Mus musculus OX=10090 GN=Lingo1 PE=1 SV=1
LIMK1_MOUSE	Limk1	LIM domain kinase 1 OS=Mus musculus OX=10090 GN=Limk1 PE=1 SV=1
LMTK2_MOUSE	Lmtk2	Serine/threonine-protein kinase LMTK2 OS=Mus musculus OX=10090 GN=Lmtk2 PE=1 SV=3
LRFN1_MOUSE	Lrfn1	Leucine-rich repeat and fibronectin type III domain-containing protein 1 OS=Mus musculus OX=10090 GN=Lrfn1 PE=1 SV=1
MP2K2_MOUSE	Map2k2	Dual specificity mitogen-activated protein kinase kinase 2 OS=Mus musculus OX=10090 GN=Map2k2 PE=1 SV=2
MYH10_MOUSE	Myh10	Myosin-10 OS=Mus musculus OX=10090 GN=Myh10 PE=1 SV=2
NDEL1_MOUSE	Ndel1	Nuclear distribution protein nudE-like 1 OS=Mus musculus OX=10090 GN=Ndel1 PE=1 SV=2
NECT1_MOUSE	Nectin1	Nectin-1 OS=Mus musculus OX=10090 GN=Nectin1 PE=1 SV=3
NEUM_MOUSE	Gap43	Neuromodulin OS=Mus musculus OX=10090 GN=Gap43 PE=1 SV=1
NFH_MOUSE	Nefh	Neurofilament heavy polypeptide OS=Mus musculus OX=10090 GN=Nefh PE=1 SV=3
NFL_MOUSE	Nefl	Neurofilament light polypeptide OS=Mus musculus OX=10090 GN=Nefl PE=1 SV=5
NGEF_MOUSE	Ngef	Ephexin-1 OS=Mus musculus OX=10090 GN=Ngef PE=1 SV=1
NRP1_MOUSE	Nrp1	Neuropilin-1 OS=Mus musculus OX=10090 GN=Nrp1 PE=1 SV=2
NRP2_MOUSE	Nrp2	Neuropilin-2 OS=Mus musculus OX=10090 GN=Nrp2 PE=1 SV=2
NSMF_MOUSE	Nsmf	NMDA receptor synaptonuclear signaling and neuronal migration factor OS=Mus musculus OX=10090 GN=Nsmf PE=1 SV=1
NTNG1_MOUSE	Ntng1	Netrin-G1 OS=Mus musculus OX=10090 GN=Ntng1 PE=1 SV=2
NTNG2_MOUSE	Ntng2	Netrin-G2 OS=Mus musculus OX=10090 GN=Ntng2 PE=1 SV=2
NTRK2_MOUSE	Ntrk2	BDNF/NT-3 growth factors receptor OS=Mus musculus OX=10090 GN=Ntrk2 PE=1 SV=1
NUMBL_MOUSE	Numbl	Numb-like protein OS=Mus musculus OX=10090 GN=Numbl PE=1 SV=3
PDIA1_MOUSE	P4hb	Protein disulfide-isomerase OS=Mus musculus OX=10090 GN=P4hb PE=1 SV=2
PLPR4_MOUSE	Plppr4	Phospholipid phosphatase-related protein type 4 OS=Mus musculus OX=10090 GN=Plppr4 PE=1 SV=2
PLXA3_MOUSE	Plxna3	Plexin-A3 OS=Mus musculus OX=10090 GN=Plxna3 PE=1 SV=2
PLXA4_MOUSE	Plxna4	Plexin-A4 OS=Mus musculus OX=10090 GN=Plxna4 PE=1 SV=3
PLXB1_MOUSE	Plxnb1	Plexin-B1 OS=Mus musculus OX=10090 GN=Plxnb1 PE=1 SV=2
PLXB2_MOUSE	Plxnb2	Plexin-B2 OS=Mus musculus OX=10090 GN=Plxnb2 PE=1 SV=1
PSN1_MOUSE	Psen1	Presenilin-1 OS=Mus musculus OX=10090 GN=Psen1 PE=1 SV=1
Q3T9V8_MOUSE	Dctn1	Uncharacterized protein OS=Mus musculus OX=10090 GN=Dctn1 PE=2 SV=1
Q3U804_MOUSE	Actb	Uncharacterized protein OS=Mus musculus OX=10090 GN=Actb PE=2 SV=1
Q5SV64_MOUSE	Myh10	Myosin-10 OS=Mus musculus OX=10090 GN=Myh10 PE=1 SV=1
Q5SWZ5_MOUSE	Mprip	Myosin phosphatase Rho-interacting protein OS=Mus musculus OX=10090 GN=Mprip PE=1 SV=1
RAB21_MOUSE	Rab21	Ras-related protein Rab-21 OS=Mus musculus OX=10090 GN=Rab21 PE=1 SV=4
RGMA_MOUSE	Rgma	Repulsive guidance molecule A OS=Mus musculus OX=10090 GN=Rgma PE=1 SV=1
ROBO1_MOUSE	Robo1	Roundabout homolog 1 OS=Mus musculus OX=10090 GN=Robo1 PE=1 SV=1
ROBO2_MOUSE	Robo2	Roundabout homolog 2 OS=Mus musculus OX=10090 GN=Robo2 PE=1 SV=2
ROCK2_MOUSE	Rock2	Rho-associated protein kinase 2 OS=Mus musculus OX=10090 GN=Rock2 PE=1 SV=1
RTN4_MOUSE	Rtn4	Reticulon-4 OS=Mus musculus OX=10090 GN=Rtn4 PE=1 SV=2
RUFY3_MOUSE	Rufy3	Protein RUFY3 OS=Mus musculus OX=10090 GN=Rufy3 PE=1 SV=1
SAC2_MOUSE	Inpp5f	Phosphatidylinositide phosphatase SAC2 OS=Mus musculus OX=10090 GN=Inpp5f PE=1 SV=1
SCN1B_MOUSE	Scn1b	Sodium channel subunit beta-1 OS=Mus musculus OX=10090 GN=Scn1b PE=1 SV=1
SEM4A_MOUSE	Sema4a	Semaphorin-4A OS=Mus musculus OX=10090 GN=Sema4a PE=1 SV=2
SEM7A_MOUSE	Sema7a	Semaphorin-7A OS=Mus musculus OX=10090 GN=Sema7a PE=1 SV=1
SEPT2_MOUSE	Septin2	Septin-2 OS=Mus musculus OX=10090 GN=Septin2 PE=1 SV=2
SLIK1_MOUSE	Slitrk1	SLIT and NTRK-like protein 1 OS=Mus musculus OX=10090 GN=Slitrk1 PE=2 SV=1
SLIK5_MOUSE	Slitrk5	SLIT and NTRK-like protein 5 OS=Mus musculus OX=10090 GN=Slitrk5 PE=2 SV=1
SPAST_MOUSE	Spast	Spastin OS=Mus musculus OX=10090 GN=Spast PE=1 SV=3
STMN1_MOUSE	Stmn1	Stathmin OS=Mus musculus OX=10090 GN=Stmn1 PE=1 SV=2
STMN2_MOUSE	Stmn2	Stathmin-2 OS=Mus musculus OX=10090 GN=Stmn2 PE=1 SV=1
TBA1C_MOUSE	Tuba1c	Tubulin alpha-1C chain OS=Mus musculus OX=10090 GN=Tuba1c PE=1 SV=1
TBCB_MOUSE	Tbcb	Tubulin-folding cofactor B OS=Mus musculus OX=10090 GN=Tbcb PE=1 SV=2
TBCE_MOUSE	Tbce	Tubulin-specific chaperone E OS=Mus musculus OX=10090 GN=Tbce PE=1 SV=1
TBG1_MOUSE	Tubg1	Tubulin gamma-1 chain OS=Mus musculus OX=10090 GN=Tubg1 PE=1 SV=1
TIAM2_MOUSE	Tiam2	T-lymphoma invasion and metastasis-inducing protein 2 OS=Mus musculus OX=10090 GN=Tiam2 PE=1 SV=2
USP9X_MOUSE	Usp9x	Probable ubiquitin carboxyl-terminal hydrolase FAF-X OS=Mus musculus OX=10090 GN=Usp9x PE=1 SV=2
WASL_MOUSE	Wasl	Neural Wiskott-Aldrich syndrome protein OS=Mus musculus OX=10090 GN=Wasl PE=1 SV=1
ZFY27_MOUSE	Zfyve27	Protrudin OS=Mus musculus OX=10090 GN=Zfyve27 PE=1 SV=2
